# Host adaptive radiation is associated with rapid virus diversification and cross-species transmission in African cichlid fishes

**DOI:** 10.1101/2023.06.28.546811

**Authors:** Vincenzo A. Costa, Fabrizia Ronco, Jonathon C.O. Mifsud, Erin Harvey, Walter Salzburger, Edward C. Holmes

**Author notes:** Corresponding author: Edward C. Holmes, Sydney Institute for Infectious Diseases, School of Medical Sciences, The University of Sydney, Sydney, NSW 2006, Australia.

## Abstract

Adaptive radiations are generated through a complex interplay of biotic and abiotic factors. Although adaptive radiations have been widely studied in the context of animal and plant evolution, little is known about how they impact the evolution of the viruses that infect these hosts, which in turn may provide insights into the drivers of disease emergence. We examined how the rapid adaptive radiation of the African cichlid fishes of Lake Tanganyika over the last 10 million years has shaped the diversity and evolution of the viruses they carry. Through metatranscriptomic analysis we identified 121 vertebrate-associated viruses among various tissue types that fell into 13 RNA and 4 DNA virus groups. Host-switching was commonplace, particularly within the *Astroviridae*, *Metahepadnavirus*, *Nackednavirus*, *Picornaviridae*, and *Hepacivirus* groups, occurring more frequently than in other fish communities. A time-calibrated phylogeny revealed that hepacivirus evolution was not constant throughout the cichlid radiation, but accelerated 2-3 million years ago, coinciding with a period of rapid cichlid diversification and niche packing in Lake Tanganyika, thereby providing more closely related hosts for viral infection. These data show that African cichlids contain a complex interacting pool of virus diversity, likely reflecting their close genetic relationships that lowers the barriers to cross-species virus transmission.

---

Since the origin of vertebrates some 540 million years ago (Ma), the evolution of the viruses that infect these animals has been shaped by a combination of host-virus co-divergence over many millions of years coupled with cross-species virus transmission (i.e., host-switching) events that occasionally result in disease outbreaks^1–7^. Although viruses regularly emerge in new hosts, there is increasing evidence that viruses are natural and abundant components of ecosystems and may be transmitted among species with no apparent disease^8–10^. Teleost fishes, the largest clade of living vertebrates that display extensive ecological diversity, are among those groups that naturally exhibit highly diverse viromes, making them an informative model system for determining the host and virological factors that impact cross-species virus transmission^10, 11^. Indeed, relatives of coronaviruses, hepatitis C virus, influenza viruses, filoviruses, and paramyxoviruses have all been identified in teleosts^2, 10–15^.

Adaptive radiations—the rapid formation of a species complex through adaptations to new or existing ecological niches—have generated substantial biodiversity in teleost fishes, with iconic examples including the three-spined sticklebacks, Antarctic notothenioids, and most notably the cichlid fishes inhabiting the East African Great Lakes, Tanganyika, Malawi, and Victoria^16–18^. The African cichlid radiations rank among the most rapidly evolving species flocks in vertebrates, comprising nearly 2000 species, all of which have evolved in less than 10 million years^19–21^. The cichlid radiation in Lake Tanganyika is the oldest of these flocks, with approximately 240 endemic species arranged into 12 phylogenetic subclades (i.e., “tribes”)^19, 20^. Despite their phenotypic diversity, African cichlids exhibit lower levels of genetic diversity than most non-radiating vertebrate populations, and many alleles are shared among species from different lakes as well as between those with strikingly different morphologies, body sizes, and ecologies^22^. From a virological perspective, the limited genetic diversity among Tanganyikan cichlids should also mean that these animals will exhibit broadly similar cell receptors, in turn lowering the adaptive barriers for viruses to jump species boundaries. Conversely, it is possible that viruses might co-diverge with the rapidly evolving cichlids into different ecological niches. To date, these ideas have not been tested.

Determining the viromes of African cichlids can also provide insights into how key host transitions have shaped the macro- and microevolution of viruses. The cichlid radiation began in Lake Tanganyika approximately 9-10 Ma^20, 23^ and the divergence times of these host species can be used to estimate the rate of virus diversification and determine whether and how it has been shaped by major events in host evolution^24^. For instance, as host populations become denser and more diverse, it is expected that the rate of virus evolution, including the rate of virus speciation, will similarly increase. This question has yet to be addressed for viruses.

Here, we examine the relationship between host adaptive radiation and virus evolution, using the exceptionally diverse cichlid fauna of Lake Tanganyika as a model system. In particular, we sought to determine whether viruses have co-diverged with the radiating cichlids or whether there has been more frequent cross-species transmission within a restricted geographical space. In addition, we aimed to reveal the rate of virus diversification in cichlids and assess whether it was constant throughout cichlid evolutionary history, or whether it peaked during periods of rapid host diversification.
