## Supplementary Table 1 for "Host adaptive radiation is associated with rapid virus diversification and cross-species transmission in African cichlid fishes"

### Sheet: Sheet1
Viral species	Virus classification	Abundance*	Organ	Host (SRA accession)	Viruses identified	Gene/ORF/Segment	Length (nt)	Blastx closest relative (NCBI/GenBank accession)	% Ident (Blastx)	E-value (Blastx)
Telmatochromis dhonti hepacivirus	Flaviviridae; Hepacivirus	3.1e-06	Liver	Telmatochromis dhonti (SRR9687835)	1	NS3	623	Caudopunctatus cichlid hepacivirus (CAI5760118)	90.3	6.05e-123
						NS5	443	Dewindti cichlid hepacivirus (CAI5755484)	93.9	9.54e-95
Lamprologini hepacivirus 3	Flaviviridae; Hepacivirus	2.92e-06	Liver	Lamprologus lemairii (SRR9686583)	1	NS3	603	Variabilichromis moorii hepacivirus (CAI5756175)	99.5	6.64e-130
						NS5	697	Variabilichromis moorii hepacivirus (CAI5760822)	99.6	9.54e-95
Cyprichromis hepacivirus 2	Flaviviridae; Hepacivirus	3.11e-05	Liver	Cyprichromis sp. 'dwarf jumbo' AB-2019 (SRR9688173)	1	NS3	1266	Xenotilapia hepacivirus (CAI5760840)	87.2	0
						NS5	1654	Xenotilapia hepacivirus (CAI5760625)	90.5	0
Limnochromis auritus hepacivirus	Flaviviridae; Hepacivirus	8.65e-07	Liver	Limnochromis auritus (SRR9686551)	1	NS3	350	Xenotilapia hepacivirus (CAI5760840)	87.1	3.2e-60
						NS5	367	Featherfin cichlid hepacivirus (CAI5760484)	94.2	5e-75
Simochromis diagramma hepacivirus	Flaviviridae; Hepacivirus	8.77e-06	Liver	Simochromis diagramma (SRR9688369)	1	NS3	822	Xenotilapia hepacivirus (CAI5760840)	86.1	1.37e-152
						NS5	658	Xenotilapia hepacivirus (CAI5760625)	90.1	2.21e-126
Lamprologini hepacivirus 1	Flaviviridae; Hepacivirus	2.89e-05	Liver	Chalinochromis brichardi (SRR9680046)	1	NS3	854	Neolamprologus savoryi hepacivirus (CAI5756820)	98.2	0
						NS5	756	Neolamprologus savoryi hepacivirus (CAI5760832)	100	0
Lamprologini hepacivirus 1	Flaviviridae; Hepacivirus	3.07e-05	Liver	Neolamprologus furcifer (SRR9680931)	1	NS3	1826	Neolamprologus savoryi hepacivirus (CAI5756820)	98.5	0
						NS5	1261	Neolamprologus savoryi hepacivirus (CAI5760832)	99.6	6.59e-174
Lamprologini hepacivirus 1	Flaviviridae; Hepacivirus	2.31e-05	Liver	Julidochromis ornatus (SRR9688558)	1	NS3	2812	Neolamprologus savoryi hepacivirus (CAI5756820)	98.6	0
						NS5	2703	Neolamprologus savoryi hepacivirus (CAI5760832)	100	0
Lepidiolamprologus attenuatus hepacivirus	Flaviviridae; Hepacivirus	4.65e-06	Liver	Lepidiolamprologus attenuatus (SRR9686575)	1	NS3	590	Neolamprologus savoryi hepacivirus (CAI5756820)	80.9	2.38e-102
						NS5	463	Featherfin cichlid hepacivirus (CAI5760484)	65.6	2.57e-61
Telmatochromis temporalis hepacivirus	Flaviviridae; Hepacivirus	1.55e-05	Liver	Telmatochromis temporalis (SRR9687954)	1	NS2	964	Neolamprologus savoryi hepacivirus (CAI5756820)	71.3	5.4e-138
						NS3	1107	Neolamprologus savoryi hepacivirus (CAI5756820)	86.1	0
						NS5	1375	Neolamprologus savoryi hepacivirus (CAI5760832)	79.9	0
Callochromis pleurospilus hepacivirus	Flaviviridae; Hepacivirus	2e-05	Liver	Callochromis pleurospilus (SRR9680049, SRR9680052, SRR9680077)	3	NS3	2913	Neolamprologus savoryi hepacivirus (CAI5756820)	65.7	0
						NS5	4166	Neolamprologus savoryi hepacivirus (CAI5760832)	72.2	0
Petrochromis polyodon hepacivirus	Flaviviridae; Hepacivirus	6.61e-06	Liver	Petrochromis polyodon (SRR9688235)	1	NS5	1246	Neolamprologus savoryi hepacivirus (CAI5760832)	71.4	9.54e-118
Cyprichromis microlepidotus hepacivirus	Flaviviridae; Hepacivirus	5.59e-05	Liver	Cyprichromis microlepidotus (SRR9688046)	1	NS3	1887	Cyprichromis hepacivirus (CAI5759492)	89.6	0
						NS5	885	Cyprichromis hepacivirus (CAI5759492)	94.6	0
Petrochromis macrognathus hepacivirus	Flaviviridae; Hepacivirus	6.27e-06	Liver	Petrochromis macrognathus (SRR9688329)	1	NS3	1077	Cyprichromis hepacivirus (CAI5759492)	89.6	0
						NS5	768	Cyprichromis hepacivirus (CAI5759492)	87.7	6.09e-135
Petrochromis fasciolatus hepacivirus	Flaviviridae; Hepacivirus	6.41e-06	Liver	Petrochromis fasciolatus (SRR9686373)	1	NS5	697	Cyprichromis hepacivirus (CAI5759492)	87.9	1.76e-128
Aulonocranus dewindti hepacivirus	Flaviviridae; Hepacivirus	2.96667e-05	Liver	Aulonocranus dewindti (SRR9689001, SRR9689044, SRR9688914)	3	NS5	1504	Dewindti cichlid hepacivirus (CAI5755484)	100	0
						NS3	1496	Dewindti cichlid hepacivirus (CAI5760828)	100	0
Neolamprologus toae hepacivirus	Flaviviridae; Hepacivirus	0.00012531	Liver, LPJ	Neolamprologus toae (SRR9680779)	1	Polyprotein	7140	Caudopunctatus cichlid hepacivirus (CAI5760118)	100	0
Altolamprologus compressiceps hepacivirus	Flaviviridae; Hepacivirus	7.12e-05	Liver	Altolamprologus compressiceps (SRR9688991)	1	NS3	2553	Gold head compressiceps hepacivirus (CAI5760838)	100	0
						NS5	1603	Gold head compressiceps hepacivirus (CAI5756875)	100	0
Lamprologini hepacivirus 2	Flaviviridae; Hepacivirus	9.64e-05	Liver	Neolamprologus buescheri (SRR9681026, SRR9681059)	2	NS5	2105	Neolamprologus buescheri hepacivirus (CAI5760835)	100	0
						NS3	2294	Neolamprologus buescheri hepacivirus (CAI5758420)	100	0
Lamprologini hepacivirus 2	Flaviviridae; Hepacivirus	5.28e-05	Liver	Julidochromis dickfeldi (SRR9688628)	1	NS3	2160	Brown Julie hepacivirus (CAI5760837)	100	0
						NS5	2290	Brown Julie hepacivirus (CAI5760833)	100	0
Lamprologini hepacivirus 3	Flaviviridae; Hepacivirus	0.000116	Liver	Variabilichromis moorii (SRR9689131)	1	NS5	2857	Variabilichromis moorii hepacivirus (CAI5760822)	100	0
Cyathopharynx furcifer hepacivirus	Flaviviridae; Hepacivirus	9.88e-06	Liver	Cyathopharynx furcifer (SRR9680031)	1	NS5	1070	Featherfin cichlid hepacivirus (CAI5760484)	100	0
Lamprologini hepacivirus 1	Flaviviridae; Hepacivirus	2.59e-05	Liver	Neolamprologus savoryi (SRR9680861)	1	NS5	1223	Neolamprologus savoryi hepacivirus (CAI5760832.1)	100	0
						NS3	5451	Neolamprologus savoryi hepacivirus (CAI5756820)	100	0
Cyprichromis hepacivirus	Flaviviridae; Hepacivirus	0.000118	Liver	Cyprichromis sp. 'dwarf jumbo' AB-2019 (SRR9688149)	1	Polyprotein	8678	Cyprichromis hepacivirus (CAI5759492)	100	0
Xenotilapia hepacivirus	Flaviviridae; Hepacivirus	0.0002412	Liver	Xenotilapia sp. 'spilopterus north' AB-2019 (SRR9670143, SRR9670179, SRR9670154, SRR9670159)	4	NS5	2596	Xenotilapia hepacivirus (CAI5760625)	100	0
						NS3	4117	Xenotilapia hepacivirus (CAI5760840)	100	0
African cichlid picornavirus	Picornaviridae; Paavivirinae	1.94e-05	LPJ	Perissodus microlepis (SRR9686434)	1	Polyprotein	978	Guangdong spotted longbarbel catfish picornavirus (AVM87450)	40.4	5.11e-64
African cichlid picornavirus	Picornaviridae; Paavivirinae	9.35e-05	LPJ	Callochromis pleurospilus (SRR9680096)	1	Polyprotein	3720	Fathead minnow picornavirus (YP_009513030)	30.8	2.68e-120
African cichlid picornavirus	Picornaviridae; Paavivirinae	1.03e-05	LPJ	Altolamprologus compressiceps (SRR9688870)	1	Polyprotein	601	Western African lungfish picornavirus (AVM87419)	35.5	5.82e-26
African cichlid picornavirus	Picornaviridae; Paavivirinae	4.93e-05	LPJ	Pseudosimochromis babaulti (SRR9687838)	1	Polyprotein	1584	Fathead minnow picornavirus (YP_009513030)	37.7	1.25e-101
African cichlid picornavirus	Picornaviridae; Paavivirinae	5.02e-05	Gill, LPJ	Neolamprologus caudopunctatus (SRR9681004)	1	Polyprotein	7575	Fathead minnow picornavirus (YP_009513030)	31.4	4.82e-117
Trematocara marginatum matonavirus	Matonaviridae	2.96e-05	Gill, LPJ	Trematocara marginatum (SRR9687899)	1	Non-structural polyprotein	1155	Tiger flathead matonavirus (QRV59632)	56	8.05e-122
Neolamprologus multifasciatus matonavirus	Matonaviridae	0.0002427	Liver, gill, LPJ	Neolamprologus multifasciatus (SRR9681013)	1	Non-structural polyprotein	4824	Tiger flathead matonavirus (QRV59632)	56	0
Callochromis macrops matonavirus	Matonaviridae	8.79e-07	Gill	Callochromis macrops (SRR9680107)	1	Non-structural polyprotein	367	Tiger flathead matonavirus (QRV59632)	60.7	1.19e-31
Lamprologus lemairii matonavirus	Matonaviridae	6.72e-07	LPJ	Lamprologus lemairii (SRR9688598)	1	Non-structural polyprotein	497	Tiger flathead matonavirus (QRV59632)	61.1	8.23e-56
Aulonocranus dewindti matonavirus	Matonaviridae	9.56e-05	Gill, LPJ	Aulonocranus dewindti (SRR9688942)	1	Non-structural polyprotein	1425	Tiger flathead matonavirus (QRV59632)	50.9	4.95e-134
Telmatochromis dhonti letovirus	Coronaviridae; Letovirinae	4.177e-05	Gill, LPJ	Telmatochromis dhonti (SRR9687836)	1	RdRp	855	Rabbit coronavirus (YP_009924419)	38.8	3.95e-54
Neolamprologus caudopunctatus letovirus	Coronaviridae; Letovirinae	0.0001308	Gill, LPJ	Neolamprologus caudopunctatus (SRR9680969)	1	RdRp	3434	Mouse coronavirus (URD31284)	46.5	0
Neolamprologus walteri letovirus	Coronaviridae; Letovirinae	2.649e-05	Gill, LPJ	Neolamprologus walteri (SRR9680856)	1	RdRp	832	Murine hepatitis virus (YP_209229)	58.5	3.4e-103
African cichlid hepevirus	Hepeviridae	0.000347	Gill	Altolamprologus compressiceps (SRR9688955)	1	RdRp	5067	Murray-Darling carp hepevirus (QUF61515)	56.7	0
African cichlid hepevirus	Hepeviridae	0.00471	Gill	Benthochromis horii (SRR9688908)	1	RdRp	5067	Murray-Darling carp hepevirus (QUF61515)	56.6	0
Neolamprologus tetracanthus astrovirus	Astroviridae	5.85e-06	LPJ	Neolamprologus tetracanthus (SRR9680721)	1	RdRp	576	Wenling banjofish astrovirus (AVM87138)	66.5	1.78e-79
Xenotilapia boulengeri astrovirus	Astroviridae	9.29833e-05	Gill, LPJ	Xenotilapia boulengeri (SRR9689254, SRR9689225)	2	RdRp	1926	Beihai mudskipper astro-like virus (AVM87121)	54.5	0
Enantiopus melanogenys astrovirus	Astroviridae	0.0002163	Gill, LPJ	Enantiopus melanogenys (SRR9688092)	1	RdRp	1983	Beihai mudskipper astro-like virus (AVM87121)	54.2	0
Neolamprologus brevis astrovirus	Astroviridae	7.1e-06	Gill	Neolamprologus brevis (SRR9686713)	1	RdRp	750	Beihai mudskipper astro-like virus (AVM87121)	52.7	4.06e-73
Petrochromis famula astrovirus	Astroviridae	6.78e-07	Gill	Petrochromis famula (SRR9686467)	1	RdRp	334	Porure astrovirus 1 (UNJ19229)	48.9	5.78e-19
Xenotilapia nasus astrovirus 1	Astroviridae	0.000288	LPJ	Xenotilapia nasus (SRR9689240)	1	ORF1a	5745	Wenling gobies fish astro-like virus (AVM87597)	26.9	1.21e-75
						RdRp	2316	Hainan astro-like virus 2 (AVM87475)	39.6	3.62e-167
Xenotilapia nasus astrovirus 2	Astroviridae	0.000179	Ovary	Xenotilapia nasus (SRR9670145)	1	ORF1a	5358	Wenling gobies fish astro-like virus (AVM87597)	27.5	4.77e-91
						RdRp	2214	Hainan astro-like virus 2 (AVM87475)	45.6	7.31e-171
Benthochromis horii astrovirus	Astroviridae	0.000464	LPJ	Benthochromis horii (SRR9688901)	1	ORF1a	5634	Wenling gobies fish astro-like virus (AVM87597)	26.4	4.16e-74
						RdRp	2316	Hainan astro-like virus 2 (AVM87475)	39.7	8.08e-164
Limnochromis auritus astrovirus	Astroviridae	0.000503	LPJ	Limnochromis auritus (SRR9686550)	1	ORF1a	5595	Wenling gobies fish astro-like virus (AVM87597)	27.1	1.6e-75
						RdRp	2442	Hainan astro-like virus 2 (AVM87475)	40.4	4.9e-166
Lamprologus kungweensis astrovirus	Astroviridae	5.28e-07	LPJ	Lamprologus kungweensis (SRR9688636)	1	RdRp	370	Toitoi astrovirus 1 (UNJ19224)	60.2	1.57e-42
African cichlid flavivirus	Flaviviridae; Flavivirus	1.17e-05	Gill	Bathybates fasciatus (SRR9688895)	1	NS5	535	African cichlid flavivirus (OX394152.1)	98.3	1.59e-116
African cichlid flavivirus	Flaviviridae; Flavivirus	3.905e-05	Gill	Paracyprichromis brieni (SRR9686443, SRR9686448)	2	NS5	1117	African cichlid flavivirus (OX394152.1)	99.5	0
African cichlid flavivirus	Flaviviridae; Flavivirus	4.9435e-05	Gill	Cyprichromis microlepidotus (SRR9688201, SRR9688044, SRR9688165, SRR9688189)	4	Polyprotein	10065	African cichlid flavivirus (OX394152.1)	100	0
African cichlid piscichuvirus	Chuviridae; Piscichuvirus	0.000229067	Brain, gill, LPJ	Ophthalmotilapia ventralis (SRR9680709, SRR9686348)	2	L protein	6441	Salarius guttatus piscichuvirus (UVF58767)	54.7	0
						Glycoprotein	2013	Salarius guttatus piscichuvirus (UVF58768)	42.3	0
						Nucleoprotein	1407	Salarius guttatus piscichuvirus (UVF58769)	44.2	2.27e-110
African cichlid piscichuvirus	Chuviridae; Piscichuvirus	0.00255	Brain	Lamprologus lemairii (SRR9686605)	1	L protein	6441	Salarius guttatus piscichuvirus (UVF58767)	54.7	0
						Glycoprotein	2013	Salarius guttatus piscichuvirus (UVF58768)	42.3	0
						Nucleoprotein	1407	Salarius guttatus piscichuvirus (UVF58769)	44	6e-110
African cichlid piscichuvirus	Chuviridae; Piscichuvirus	0.000591	Brain	Cyathopharynx furcifer (SRR9688097)	1	L protein	6441	Salarius guttatus piscichuvirus (UVF58767)	54.8	0
						Glycoprotein	2013	Salarius guttatus piscichuvirus (UVF58768)	42.4	0
						Nucleoprotein	1407	Salarius guttatus piscichuvirus (UVF58769)	44	1.07e-109
Neolamprologus walteri arenavirus	Arenaviridae; Antennavirus	0.000102	LPJ	Neolamprologus walteri (SRR9680835)	1	L segment (RdRp)	6464	Salmon pescarenavirus (QEG08232)	48	0
						M segment (Glycoprotein)	2226	Wenling frogfish arenavirus (AVM87650)	39.5	1.14e-152
						S segment (Nucleoprotein)	2009	Wenling frogfish arenavirus (AVM87652)	26.4	4.86e-66
Petrochromis fasciolatus birnavirus	Birnaviridae	0.000403	LPJ	Petrochromis fasciolatus (SRR9688399)	1	Segment A (Structural)	3794	Blotched snakehead virus (YP_052862)	45	4e-122
						Segment B (RdRp)	2604	Lates calcarifer birnavirus (YP_010086266)	56.4	0
Astatotilapia burtoni birnavirus	Birnaviridae	7.28e-05	LPJ	Astatotilapia burtoni (SRR9688889)	1	Segment B (RdRp)	2609	Lates calcarifer birnavirus (YP_010086266)	56.1	0
Pseudosimochromis babaulti calicivirus	Calicivirdae	5.66e-07	Liver, LPJ	Pseudosimochromis babaulti (SRR9688260)	1	Polyprotein	337	Wenling yellow goosefish calicivirus (AVM87220)	69	9.21e-46
Neolamprologus nanghoshavirus	Nanghoshaviridae	0.0011893	Gill	Neolamprologus sp. 'cygnus' AB-2019 (SRR9680993, SRR9680940)	2	ORF1ab	2876	Nanhai ghost shark arterivirus (YP_009755867)	31.5	1.81e-98
Neolamprologus multifasciatus paramyxovirus	Paramyxoviridae	0.0023786	Liver, gill	Neolamprologus multifasciatus (SRR9680963)	1	L protein	6576	Hippocampus erectus paramyxovirus 1 (WFP52506)	45.4	0
						Fusion	1650	Hippocampus erectus paramyxovirus 1 (WFP52510)	47.1	6.36e-154
						Matrix	1122	Hippocampus erectus paramyxovirus 1 (WFP52509)	37.3	5.57e-72
						Nucleocapsid	1575	Hippocampus erectus paramyxovirus 1 (WFP52507)	31.9	1.36e-69
						Glycoprotein (HN)	1749	Hippocampus erectus paramyxovirus 1 (WFP52511)	35.7	3.16e-109
Neolamprologus fasciatus paramyxovirus	Paramyxoviridae	0.00753	LPJ	Neolamprologus fasciatus (SRR9689034)	1	L protein	2107	Wenzhou pacific spadenose shark paramyxovirus (AVM87362)	26.6	3.2e-153
						Fusion	1635	Human respirovirus 3 (AHX22501)	22.8	1.83e-14
Neolamprologus niger ichthamaparvovirus	Parvoviridae; Ichthamaparvovirus	4.415e-05	Liver	Neolamprologus niger (SRR9680744, SRR9680824)	2	NS1	2211	Syngnathus scovelli chapparvovirus (YP_010087281)	42.5	1.58e-157
						VP	1197	Syngnathus scovelli chapparvovirus (YP_010087285)	53.2	1.71e-110
Ectodini metahepadnavirus 1	Hepadnaviridae; Metahepadnavirus	0.000337035	LPJ, brain	Ophthalmotilapia ventralis (SRR9680707, SRR9680834, SRR9686347)	3	Core	555	Hepatitis B virus (QWY26503)	54.7	1.99e-54
						Surface	649	Hepatitis B virus (QWY26504)	59.4	5.12e-75
						Polymerase	2631	Hepatitis B virus (QWY26520)	39.8	7.21e-173
Ectodini metahepadnavirus 1	Hepadnaviridae; Metahepadnavirus	0.000591	Brain	Cyathopharynx furcifer (SRR9688098)	1	Core	555	Hepatitis B virus (QWY26503)	54.7	1.17e-54
						Surface	649	Hepatitis B virus (QWY26504)	59.4	5.81e-75
						Polymerase	2490	Hepatitis B virus (QWY26520)	43.4	0
Ectodini metahepadnavirus 1	Hepadnaviridae; Metahepadnavirus	3.4845e-05	Gill, LPJ, brain, liver	Aulonocranus dewindti (SRR9688919, SRR9689005)	2	Core	555	Hepatitis B virus (QWY26503)	54.7	1.51e-53
						Surface	648	Hepatitis B virus (QWY26504)	52.3	2.13e-50
						Polymerase	2469	Hepatitis B virus (QWY26520)	43.6	0
Ectodini metahepadnavirus 2	Hepadnaviridae; Metahepadnavirus	4.9332e-05	Gill, LPJ, brain	Callochromis pleurospilus (SRR9680051, SRR9680074)	2	Core	555	Hepatitis B virus (QWY26503)	54.1	3.71e-53
						Surface	648	Hepatitis B virus (QWY26504)	59.4	7.7e-75
						Polymerase	2418	Hepatitis B virus (QWY26520)	44.4	0
Ectodini metahepadnavirus 2	Hepadnaviridae; Metahepadnavirus	0.000451243	Liver, testis, gill, LPJ, brain	Enantiopus melanogenys (SRR9688156)	1	Core	555	Hepatitis B virus (QWY26503)	53.4	4.98e-52
						Surface	669	Hepatitis B virus (QWY26504)	59.4	6.22e-75
						Polymerase	2469	Hepatitis B virus (QWY26520)	44.7	0
Ectodini metahepadnavirus 3	Hepadnaviridae; Metahepadnavirus	8.78e-05	Gill, LPJ	Cyathopharynx furcifer (SRR9688151)	1	Polymerase	2388	Hepatitis B virus (QWY26520)	44.1	0
Ectodini metahepadnavirus 3	Hepadnaviridae; Metahepadnavirus	0.0001237	Gill, LPJ	Ophthalmotilapia ventralis (SRR9680804)	1	Core	555	Hepatitis B virus (QWY26503)	53.4	1.17e-52
						Surface	648	Hepatitis B virus (QWY26504)	59.4	5.81e-76
						Polymerase	2664	Hepatitis B virus (QWY26520)	40.8	1.32e-179
Simochromis diagramma metahepadnavirus	Hepadnaviridae; Metahepadnavirus	0.00012324	Liver, testis, gill, LPJ, brain	Simochromis diagramma (SRR9688376)	1	Core	696	Hepatitis B virus (QWY26503)	57.4	1.81e-53
						Surface	648	Hepatitis B virus (QWY26504)	50.9	2.33e-47
						Polymerase	2211	Hepatitis B virus (QWY26520)	46.6	1.38e-171
Xenotilapia metahepadnavirus	Hepadnaviridae; Metahepadnavirus	4.1e-05	Liver, gill	Xenotilapia sp. 'spilopterus north' (SRR9670161)	1	Polymerase	2075	Hepatitis B virus (QWY26504)	40.1	2.56e-103
Boulengerochromis microlepis metahepadnavirus	Hepadnaviridae; Metahepadnavirus	0.00018318	Gill, LPJ, brain	Boulengerochromis microlepis (SRR9680174, SRR9680225)	2	Polymerase	2151	Hepatitis B virus (QWY26504)	44.4	5.44e-188
						Core	555	Hepatitis B virus (QWY26503)	54.1	2.38e-54
						Surface	648	Hepatitis B virus (QWY26505)	52.8	4.01e-51
Lamprologini metahepadnavirus	Hepadnaviridae; Metahepadnavirus	2.9278e-05	Liver, gill, LPJ, brain	Telmatochromis temporalis (SRR9687862, SRR9687952)	2	Polymerase	2091	Hepatitis B virus (QWY26513)	44.2	7.2e-163
						Core	543	Hepatitis B virus (QWY26504)	46.4	1.97e-37
						Surface	651	Hepatitis B virus (QWY26511)	50.2	1.61e-45
Lamprologini metahepadnavirus	Hepadnaviridae; Metahepadnavirus	3.03e-06	LPJ, brain	Lamprologus lemairii (SRR9686604)	1	Polymerase	576	Hepatitis B virus (QWY26504)	49.4	4.41e-37
Lamprologini metahepadnavirus	Hepadnaviridae; Metahepadnavirus	6.424e-05	Liver, gill, LPJ, brain	Julidochromis dickfeldi (SRR9688549)	1	Polymerase	2616	Hepatitis B virus (QWY26513)	45.3	3.36e-151
						Core	555	Hepatitis B virus (QWY26503)	54.3	4.2e-55
						Surface	651	Hepatitis B virus (QWY26504)	62.1	7.83e-79
Lepidiolamprologus attenuatus nackednavirus	Hepadnaviridae; Nackednavirus	8.0075e-05	Gill, LPJ, brain	Lepidiolamprologus attenuatus (SRR9686532, SRR9686579)	2	Polymerase	1881	African cichlid hepadnavirus (ANN02854)	35.3	9.39e-97
Pseudosimochromis babaulti nackednavirus	Hepadnaviridae; Nackednavirus	4.32e-07	Gill	Pseudosimochromis babaulti (SRR9687972)	1	Polymerase	341	Eastern school whiting hepadnavirus (QRV59629)	73.4	2.59e-34
Eretmodus cyanostictus nackednavirus	Hepadnaviridae; Nackednavirus	0.0002068	Gill, LPJ	Eretmodus cyanostictus (SRR9688187)	1	Polymerase	1884	African cichlid hepadnavirus (ANN02854)	34.6	3.38e-94
Neolamprologus buescheri nackednavirus	Hepadnaviridae; Nackednavirus	3.39e-05	Gill, LPJ	Neolamprologus buescheri (SRR9681061)	1	Polymerase	1062	Eastern school whiting hepadnavirus (QRV59629)	71.1	2.11e-63
African cichlid nackednavirus 2	Hepadnaviridae; Nackednavirus	0.0111753	Liver, ovary, gill, LPJ, brain	Lamprologus ocellatus (SRR9686677)	1	Polymerase	1857	Rockfish nackednavirus (AZP02119)	39.9	8.37e-121
African cichlid nackednavirus 2	Hepadnaviridae; Nackednavirus	6.03e-07	Brain	Enantiopus melanogenys (SRR9688084)	1	Polymerase	324	Rockfish nackednavirus (AZP02119)	51.4	2.94e-24
African cichlid nackednavirus 2	Hepadnaviridae; Nackednavirus	8.79e-07	Gill	Callochromis macrops (SRR9680148)	1	Polymerase	329	Rockfish nackednavirus (AZP02119)	51.4	7.76e-25
Paracyprichromis brieni nackednavirus	Hepadnaviridae; Nackednavirus	0.00050179	Liver, gill, LPJ, brain	Paracyprichromis brieni (SRR9686446)	1	Polymerase	1887	Rockfish nackednavirus (AZP02119)	38.7	1.14e-115
Trematocarini nackednavirus	Hepadnaviridae; Nackednavirus	1.33232e-05	Gill, LPJ, brain	Trematocara marginatum (SRR9687849, SRR9687886, SRR9687899)	3	Polymerase	1760	African cichlid hepadnavirus (ANN02854)	35.7	4.63e-106
Trematocarini nackednavirus	Hepadnaviridae; Nackednavirus	2.686e-05	Brain, LPJ	Trematocara nigrifrons (SRR9689182, SRR9689212)	2	Polymerase	1810	African cichlid hepadnavirus (ANN02854)	35.5	9.53e-106
Lamprologus ocellatus nackednavirus	Hepadnaviridae; Nackednavirus	8.38e-07	Ovary	Lamprologus ocellatus (SRR9686655)	1	Polymerase	325	African cichlid hepadnavirus (ANN02854)	52.7	2.1e-22
Aulonocranus dewindti adomavirus	Adomaviridae	3.38e-06	LPJ	Aulonocranus dewindti (SRR9688919)	1	LO7	465	Tilapia adomavirus (DAC80311)	69.5	5.05e-70
Lamprologini adomavirus	Adomaviridae	6.9905e-05	LPJ	Julidochromis dickfeldi (SRR9688458, SRR9688459)	2	LO5	831	Tilapia adomavirus (DAC80309)	55.6	1.23e-104
						LO6	1029	Tilapia adomavirus (DAC80310)	64	1.49e-142
						LO7	1602	Tilapia adomavirus (DAC80311)	70.9	0
						LO8	729	Tilapia adomavirus (DAC80312)	65.5	2.53e-107
						EO2-4	3717	Tilapia adomavirus (DAC80313)	50.4	0
Lamprologini adomavirus	Adomaviridae	0.000146	LPJ	Neolamprologus fasciatus (SRR9689034)	1	LO7	1418	Tilapia adomavirus (DAC80311)	69.1	0
						LO8	729	Tilapia adomavirus (DAC80312)	64.2	3.49e-105
						EO2-4	4110	Tilapia adomavirus (DAC80313)	46.5	0
Lamprologini adomavirus	Adomaviridae	6.82e-05	LPJ	Lamprologus lemairii (SRR9688595)	1	LO7	1514	Tilapia adomavirus (DAC80311)	71.5	0
						LO5	831	Tilapia adomavirus (DAC80309)	56.6	5.36e-108
						LO6	1098	Tilapia adomavirus (DAC80310)	72.5	9.28e-134
Lamprologini adomavirus	Adomaviridae	0.000253	LPJ	Lamprologus ocellatus (SRR9686603)	1	LO5	855	Tilapia adomavirus (DAC80309)	59.5	8.11e-113
						LO6	1029	Tilapia adomavirus (DAC80310)	64.7	3.43e-148
						LO7	1602	Tilapia adomavirus (DAC80311)	69	0
						LO8	729	Tilapia adomavirus (DAC80312)	64.7	3.54e-104
						EO2-4	4116	Tilapia adomavirus (DAC80313)	46.6	0
Lamprologini adomavirus	Adomaviridae	0.000121	LPJ	Neolamprologus brevis (SRR9686590)	1	LO5	831	Tilapia adomavirus (DAC80309)	56.6	2.34e-105
						LO6	1088	Tilapia adomavirus (DAC80310)	64.4	1.46e-142
						LO7	895	Tilapia adomavirus (DAC80311)	72.5	6.03e-164
		* calculated as the mean abundance when detected in more than one individual from the same species
