## Supplementary Table 2 for "Host adaptive radiation is associated with rapid virus diversification and cross-species transmission in African cichlid fishes"

### Sheet: Sheet1
Astroviridae	Picornaviridae; Paavivirinae	Flaviviridae; Flavivirus	Flaviviridae; Hepacivirus	Birnaviridae	Hepadnaviridae; Metahepadnavirus	Hepadnaviridae; Nackednavirus	Coronaviridae	Adomaviridae	Matonaviridae	Hepaviridae	Chuviridae; Piscichuvirus
Dromedary astrovirus YP 009162617.1	Pacific black duck aalivirus QMI57980.1	YP 009164031.1 Mercadeo virus	Altolamprologus compressiceps SRR9688991	Infectious pancreatic necrosis virus CAF22218.1	Mexican tetra hepadnavirus	Astatotilapia nackednavirus	Bat coronavirus YP 008439200.1	Micropterus dolomieu adomavirus 1 UFQ21632.1	Rubella virus QJD56593.1	Rana hepevirus YP 009553650.1	Lamprologus lemairii SRR9686605
Bleniella astrovirus	Bat picornavirus AIF74260.1	QCH00714.1 Firefly squid flavivirus	Xenotilapia sp. spilopterus north SRR9670179	Chicken proventricular necrosis virus QPL12185.1	Sand whiting hepadnevirus QRV59645.1	Lamprologus ocellatus SRR9686655	Takifugu pardalis nidovirus OV431757.1	Rhynchobatus djiddensis adomavirus 1 YP 009552704.1	Rubella virus genotype 2B AXM44753.1	Bastrovirus VietNam Porcine 17489 85 YP 009333167.1	Ophthalmotilapia ventralis SRR9680805
Plagiotremus tapeinosoma astrovirus	Bat picornavirus YP 009664723.1	QCH00711.1 Southern pygmy squid flavivirus	Xenotilapia sp. spilopterus north SRR9670154	Drosophila X virus AAL13168.2	Astatotilapia metahepadnavirus	Rainwater killfish hepadnavirus	Hippocampus kuda nidovirus OV442329.1	Bueycito anole adomavirus DAC81149.1	Rubella virus QED08855.1	Porcine bastrovirus BCL01241.1	Ophthalmotilapia ventralis SRR9680709
European roller astrovirus QBZ38214.1	Bat picornavirus QIC50030.1	NP 658908.1 Tamana bat virus	Xenotilapia sp. spilopterus north SRR9670143	Culex Y virus AFR34027.1	Aulonocranus dewindti SRR9688919	Tiger rockfish hepadnavirus	Syngnathus typhle nidovirus OV423056.1	Havana anole adomavirus DAC81193.1	Rubella virus genotype 2B QGW61879.1	Bastrovirus like virus VietNam Bat 17819 21 BCG55602.1	Ophthalmotilapia ventralis SRR9686348
Chromis viridis astrovirus	kunsagivirus C1 YP 009351863.1	QUF61513.1 Western carp gudgeon flavivirus	Xenotilapia sp. spilopterus north SRR9670159	Port Bolivar virus QIW91913.1	Aulonocranus dewindti SRR9689005	Bluefin killfish hepadnavirus	Puntigrus tetrazona nidovirus OV422982	Leatherback sea turtle adomavirus DAC81229.1	Rubella virus genotype 2B QGW61873.1	Guangdong fish caecilians hepevirus AVM87270.1	Cyathopharynx furcifer SRR9688097
Bovine astrovirus QCF29936.1	Kunsagivirus B YP 009345896.1	ATY35190.1 Cyclopterus lumpus virus	Simochromis diagramma SRR9688369	Rotifer birnavirus strain Palavas CAX33878.1	Cyathopharynx furcifer SRR9688098	Western mosquitofish hepadnavirus	Murray darling carp coronavirus	Arowana adomavirus AWT58082.1	Rubella virus genotype 1A UOF99775.1	Nanhai ghost shark hepevirus AVM87559.1	Salarias guttatus chuvirus
Rodent astrovirus APA19832.1	Kunsagivirus A YP 009505615.1	QCH00716.1 Gammarus pulex flavivirus	Cyathopharynx furcifer SRR9680031	Tetranychus urticae associated entomobirnavirus QBS55242.1	Ophthalmotilapia ventralis SRR9680707	African cichlid nackednavirus	Kanakana letovirus MZ203503.1	Aulonocranus dewindti SRR9688919	Rubella virus genotype 1A UOF99773.1	Dongbei arctic lamprey hepevirus AVM87261.1	Hardyhead chuvirus QUF61510
Roe deer astrovirus QHW11790.1	Seal picornavirus type 1 YP 001497152.1	QCH00712.1 Gammarus chevreuxi flavivirus	Cyprichromis sp. dwarf jumbo SRR9688173	Infectious bursal disease virus AQW38581.1	Ophthalmotilapia ventralis SRR9680834	European eel hepadnavirus	Kanakana letovirus MZ203502.1	Julidochromis dickfeldi SRR9688458	Rubella virus genotype 1A QBZ96527.1	Beihai hepe like virus 8 YP 009333258.1	Wenling fish chu like virus AVM87275.1
Yak astrovirus AJF45222.1	aquamavirus A2 AZS54664.1	QCH00713.1 Crangon crangon flavivirus	Limnochromis auritus SRR9686551	Infectious bursal disease virus QXP08782.1	Ophthalmotilapia ventralis SRR9686347	Callochromis macrops SRR9680148	Kanakana letovirus MZ203501.1	Julidochromis dickfeldi SRR9688459	Rubella virus strain TO 336 Q99IE5.1	Wenzhou hepe like virus 1 YP 009337639.1	Guangdong red banded snake chuvirus like virus AVM87272.1
Human astrovirus 1 CAA81033.1	Pasivirus A QRD99352.1	DRR171178 Sea firefly flavivirus	Telmatochromis dhonti SRR9687835	Infectious bursal disease virus ASE05872.1	Callochromis pleurospilus SRR9680051	Lamprologus ocellatus SRR9686677	Acanthemblemaria sp. nidovirus OV431444.1	Neolamprologus fasciatus SRR9689034	Rubella virus NP 062883.2	Barns Ness breadcrumb sponge hepe like virus 3 ASM94026.1	Herr Frank virus 1 QHX39760.1
Human astrovirus NP 059443.2	Pasivirus A1 AFN70966.1	Photeros sp flavi like virus SRR10811635	Aulonocranus dewindti SRR9689044	Infectious bursal disease virus ANY27028.1	Enantiopus melanogenys SRR9688156	Enantiopus melanogenys SRR9688084	Blenny letovirus	Lamprologus lemairii SRR9688595	Tetronarce matonavirus DAD54816.1	Scallop hepe like virus UTS51944.1	Herr Frank virus 1 QHX39772.1
Porcine astrovirus 2 Shanghai 2008 ADO30543.1	pasivirus A3 AIU94297.1	AVN89846.1 Yellow fever virus	Aulonocranus dewindti SRR9688914	Infectious bursal disease virus QTW20819.1	Callochromis pleurospilus SRR9680074	Paracyprichromis brieni SRR9686446	Pacific salmon nidovirus QEG08237.1	Lamprologus ocellatus SRR9686603	Rubivirus strelense URW63899.1	Altolamprologus compressiceps SRR9688955	Herr Frank virus 1 QHX39784.1
Feline astrovirus 2 YP 008519301.1	pasivirus A2 AFV31450.1	NP 872627.1 Yokose virus	Aulonocranus dewindti SRR9689001	Wenling japanese topeshark birnavirus AVM87435.1	Cyathopharynx furcifer SRR9688151	Sockeye salmon hepadnavirus	Mudhopper letovirus	Neolamprologus brevis SRR9686590	Rustrela virus UIB01671.1	Benthochromis horii SRR9688908	Sanxia atyid shrimp virus 4 APG78770.1
Feline astrovirus Viseu AGZ61937.1	Crohivirus A BAP81884.1	YP 950477.1 Entebbe bat virus	Neolamprologus toae SRR9680779	Wenling jack mackerels birnavirus AVM87434.1	Ophthalmotilapia ventralis SRR9680804	Eastern school whiting hepadnavirus QRV59629.1	Ambystoma mexicanum nidovirus OV442424.1	Tilapia adomavirus 1 DAC80311.1	Rustrela virus UIB01691.1	Murray Darling carp hepevirus QUF61515.1
Tiger astrovirus CS 2018 QFU14628.1	Crohivirus B AQP31133.1	YP 009126875.1 Sokoluk virus	Variabilichromis moorii SRR9689131	Tasmanian aquabirnavirus ALF95254.1	Simochromis diagramma SRR9688376	Yellow drum hepadnavirus	Silurus sp. nidovirus OV418783.1	Swordtail adomavirus 1 DAC81201.1	Rustrela virus UIB01673.1	Wenling fish hepevirus AVM87263.1
Hainan black spectacled toad astrovirus 2 AVM87164.1	Sebokele virus 1 YP 008083730.1	ASC48301.1 Wesselsbron virus	Lamprologus lemairii SRR9686583	Infectious pancreatic necrosis virus UAV25714.1	Xenotilapia SRR9670161	Eretmodus cyanostictus SRR9688187	Waltoni letovirus	Grenadier adomavirus DAC81180.1	Rustrela virus QKO01650.2	Wenling samurai squirrelfish hepevirus AVM87265.1
Avian astrovirus AXG21615.1	Ljungan virus BAV53294.1	YP 950478.1 Sepik virus	Neolamprologus buescheri SRR9681026	Victorian trout aquabirnavirus ALF95259.1	Boulengerochromis microlepis SRR9680174	Lepidiolamprologus attenuatus SRR9686532	Night heron coronavirus YP 005352862.1	Barramundi adomavirus DAC81120.1	Rustrela virus QKO01648.1	Wenling thamnaconus septentrionalis hepevirus AVM87557.1
Chicken astrovirus NP 620617.2	Parechovirus A QCY50215.1	YP 009169331.1 Paraiso Escondido virus	Julidochromis dickfeldi SRR9688628	Paralichthys olivaceus birnavirus ABW07822.1	Boulengerochromis microlepis SRR9680225	Lepidiolamprologus attenuatus SRR9686579	Magpie robin coronavirus YP 005352853.1	Catfish adomavirus DAC81158.1	Guangdong chinese water snake rubivirus AVM87614.1	Cutthroat trout piscihepevirus
Avian nephritis virus AXL64630.1	Ferret parechovirus YP 009361997.1	YP 009344961.1 Bouboui virus	Neolamprologus buescheri SRR9681059	Yellowtail ascites virus BAF37014.1	Lamprologus lemairii SRR9686604	Pseudosimochromis babaulti SRR9687972	Porcine coronavirus YP 009513020	Japanese eel endothelial cells infecting virus YP 009103988.1	Trematocara marginatum SRR9687899	Orthohepevirus C AVP32821.1
Pigeon avian nephritis virus AEQ33643.1	Orivirus Pf CHK1 OrV A2 ALR74729.1	YP 009344969.1 Jugra virus	Petrochromis macrognathus SRR9688329	Infectious pancreatic necrosis virus NP 047197.1	Telmatochromis temporalis SRR9687862	Neolamprologus buescheri SRR9681061	Sparrow coronavirus YP 005352845	Carp adomavirus DAC81167.1	Aulonocranus dewindti SRR9688942	Orthohepevirus C AVP32824.1
Turkey astrovirus NP 853540.1	Orivirus A AIV09099.1	ABI54483.1 Potiskum virus	Cyprichromis sp. dwarf jumbo SRR9688149	Infectious pancreatic necrosis virus Mexico ACD14075.1	Telmatochromis temporalis SRR9687952	Three spined stickleback hepadnavirus	White eye coronavirus YP 005352837.1	Catfish adomavirus DAC81155.1	Lamprologus lemairii SRR9688598	Bactrian camel hepatitis E virus AOR52323.1
Mute swan feces associated avastrovius 1 QUS52559.1	Duck aalivirus 1 AHV82114.1	YP 009344967.1 Saboya virus	Cyprichromis microlepidotus SRR9688046	Infectious pancreatic necrosis virus BAA05533.1	Julidochromis dickfeldi SRR9688549	Trematocara marginatum SRR9687849	Bulbul coronavirus YP 002308478.1	Marbled eel polyomavirus AOY07803.1	Neolamprologus multifasciatus SRR9681013	Human hepatitis E virus BBE29387.1
Mute swan feces associated avastrovius 1 QUS52562.1	grusopivirus C1 QCF41176.1	YP 009222007.1 Banzi virus	Petrochromis fasciolatus SRR9686373	Infectious pancreatic necrosis virus CAD32983.1	Bluegill hepatitis B virus YP 009259541.1	Trematocara marginatum SRR9687886	Thrush coronavirus YP 002308496.1	Micropterus dolomieu adomavirus 2 QGQ59713.1	Callochromis macrops SRR9680107	Wild boar hepatitis E virus AUM59992.1
Wolfsnout goby astrovirus RdRp	grusopivirus A1 AUW34305.1	YP 009344968.1 Uganda S virus	Telmatochromis temporalis SRR9687954	Infectious pancreatic necrosis virus APR72408.1	Eastern sea garfish hepatitis B virus AYU58612.1	Trematocara nigrifrons SRR9689182	Beluga whale coronavirus YP 001876435.1	Symphysodon discus adomavirus 1 YP 009553059.1	Tiger flathead matonavirus QRV59632.1	Orthohepevirus D AQT40964.1
Wenling longspine snipefish astrovirus AVM87174.1	grusopivirus B1 AUW34306.1	YP 009256192.1 Edge Hill virus	Lepidiolamprologus attenuatus SRR9686575	Infectious pancreatic necrosis virus AVN56864.1	Crocodile icefish hepadnavirus	Trematocara marginatum SRR9687899	Bottlenose dolphin coronavirus QII89046.1	Swordtail adomavirus 2 DAC81212.1		Orthohepevirus D YP 006576507.1
Wenling plagiopsetta astrovirus AVM87176.1	Duck hepatitis virus 2 strain 90D ABO09966.1	YP 009345036.1 Bamaga virus	Neolamprologus savoryi SRR9680861	Astatotilapia burtoni SRR9688889		Trematocara nigrifrons SRR9689212	Canada goose coronavirus YP 009755895.1			Chicken KC454286
Chaetodon baronessa astrovirus	Duck hepatitis A virus 3 AFG26506.1	AQS26805.1 Zika virus	Neolamprologus furcifer SRR9680931	Petrochromis fasciolatus SRR9688399		Ludrick hepadnavirus QRV59638.1	Duck coronavirus YP 009825006.1			Little Egret KX589065
Yancheng grey stingfish astrovirus AVM87186.1	Duck hepatitis A virus 1 AEP84768.1	AOZ57821.1 Spondweni virus	Chalinochromis brichardi SRR9680046	Lates calcarifer birnavirus YP 010086266.1			Turkey coronavirus YP 001941164.2
Eviota astrovirus	Chicken picornavirus 3 AIK23442.1	YP 009126874.1 Cacipacore virus	Julidochromis ornatus SRR9688558	Blotched snakehead virus YP 052864.1			Lucheng Rn rat coronavirus YP 009336483.1
Wenling rattails astrovirus 1 AVM87150.1	avisivirus A1 AGH06056.1	NP 059434.1 Japanese encephalitis virus	Petrochromis polyodon SRR9688235	Drosophila melanogaster birnavirus SW 2009a ACU32792.1			Camel alphacoronavirus YP 009194637.1
Wenling rattails astrovirus 3 AVM87501.1	Chicken picornavirus 2 YP 009054899.1	QID21514.1 Usutu virus	Callochromis pleurospilus SRR9680052				Scotophilus bat coronavirus YP 001351683.1
Wenling rattails astrovirus 4 AVM87153.1	Wenling bighead beaked sandfish picornavirus AVM87449.1	AAX82481.1 Alfuy virus	Callochromis pleurospilus SRR9680049				Miniopterus bat coronavirus YP 001718610.1
Dascyllus reticulatus astrovirus	Carp picornavirus 1 AHC98709.1	NP 051124.1 Murray Valley encephalitis virus	Callochromis pleurospilus SRR9680077				Bat coronavirus YP 009755889.1
Dongbei arctic lamprey astrovirus 1 AVM87496.1	Fathead minnow picornavirus AGW43024.1	YP 009350103.1 Yaounde virus	Golden butterflyfish hepacivirus				Murine hepatitis virus YP 009824978.1
Wenling crossorhombus astrovirus 1 AVM87178.1	limnipivirus A1 AFP96991.1	ABW76844.2 Koutango virus	Glyptothorax macromaculatus hepacivirus SRR6426015				Norway rat betacoronavirus YP 009113022.1
Wenling yellow striped sandperch astrovirus AVM87184.1	Guangdong spotted longbarbel catfish picornavirus AVM87450.1	QAA79713.1 West Nile virus	Freshwater butterflyfish hepacivirus SRR5997808				European hedgehog coronavirus YP 009513008.1
Beihai fish astrovirus 1 AVM87528.1	Western African lungfish picornavirus AVM87419	QVN47788.1 Saint Louis encephalitis virus	White sucker hepacivirus SRR2912516				Middle East respiratory syndrome related coronavirus YP 009047202.1
Wenling righteye flounders astrovirus AVM87607.1	Pseudosimochromis babaulti SRR9687838	BAA88995.1 Sitiawan virus	AVM87255.1 Western African lungfish hepacivirus				Rousettus bat coronavirus YP 009273004.1
Istigobius goldmani astrovirus	Perissodus microlepis SRR9686434	YP 006846328.2 Ntaya virus	AVM87254.1 Xiamen sepia Stingray hepacivirus				Bat coronavirus YP 009072438.1
Cabillus tongarevae Astrovirus	Callochromis pleurospilus SRR9680096	YP 002790883.1 Bagaza virus	AVM87253.1 Xiamen guitarfish hepacivirus				Human SARS CoV
Istigobius decoratus astrovirus	Altolamprologus compressiceps SRR9688870	YP 009664837 Israel turkey meningoencephalomyelitis virus	AVM87257.1 Nanhai dogfish shark hepacivirus				Severe acute respiratory syndrome coronavirus 2 YP 009724389.1
Asterropteryx semipunctatus astrovirus	Neolamprologus caudopunctatus SRR9681004 2C 3D	YP 009351820.1 T Ho virus	AVM87556.1 Nanhai ghost shark hepacivirus 1				Microhyla letovirus
Istigobius nigrocellatus astrovirus	Asterropteryx spinosa picornavirus	YP 009553341.1 Rocio virus	AVM87258.1 Nanhai ghost shark hepacivirus 2				Telmatochromis dhonti SRR9687836
Dongtou red stingray astrovirus AVM87143.1	Beihai pentapodus picornavirus AVM87593.1	AGJ84083.1 Ilheus virus	YP 009179227.1 Wenling shark virus				Neolamprologus caudopunctatus SRR9680969
Zhejiang chinese fire belly newt astrovirus 1 AVM87170.1	Asterropteryx semipunctatus picornavirus	YP 009328360.1 New Mapoon virus	AVM87256.1 Guangxi houndshark hepacivirus				Neolamprologus walteri SRR9680856
Neolamprologus tetracanthus SRR9680721	Eel picornavirus 1 AGV08598.1	AIJ19432.1 Stratford virus					Chromis atripectoralis coronavirus
Murray Darling rainbowfish astrovirus	Glithead seasbream picornavirus MZ712015	AIJ19434.1 Torres virus					Scarus psittacus coronavirus
Wuhan astro like virus AVM87125.1	Wenling pleuronectiformes picornavirus AVM87596.1	AIJ19433.1 Bainyik virus
Beihai mudskipper astro like virus AVM87121.1	Potamipivirus A QBA82298.1	YP 009333131 Kokobera virus
Enantiopus melanogenys SRR9688092		AAV34154.1 Iguape virus
Xenotilapia boulengeri SRR9689225		AIU94739.1 Aroa virus
Xenotilapia boulengeri SRR9689254		AIU94742.1 Naranjal virus
Neolamprologus brevis SRR9686713		YP 001040004.1 Aroa virus
Guangdong catfish astro like virus AVM87132.1		NP 073286.1 Dengue virus 4
Western African lungfish astro like virus AVM87136.1		NP 056776.2 Dengue virus 2
Petrochromis famula SRR9686467		ACD13417.1 Dengue virus 3
Xenotilapia nasus SRR9689240		NP 059433.1 Dengue virus 1
Benthochromis horii SRR9688901		YP 002790882.1 Kedougou virus
Limnochromis auritus SRR9686550		YP 009552278.1 Nanay virus
Xenotilapia nasus SRR9670145		QSH48282.1 Chinese soft shelled turtle flavivirus
Lamprologus kungweensis SRR9688636		YP 009553376.1 Kampung Karu virus
Wenling gobies fish astro like virus AVM87598.1		ACN73462.1 Nounane virus
Chinese broad headed pond turtle astro like virus AVM87480.1		QTG11043.1 Batu Kawa virus
		YP 009026410.1 Nhumirim virus
		QID19998.1 Hidden Valley virus
		ACR56717.1 Lammi virus
		YP 005454257 Chaoyang virus
		ATN29917.1 Long Pine Key virus
		QEA08546.1 Guapiacu virus
		ATL63283.1 Marisma mosquito virus
		YP 005352889.1 Donggang virus
		YP 009268580 Ilomantsi virus
		ALP82436.1 Tyuleniy virus
		UDL09406.1 Saumarez Reef virus
		QTA74161.1 Kama virus
		YP 009345031.1 Meaban virus
		YP 009345035.1 Kadam virus
		ABE73208.1 Karshi virus
		YP 009345034.1 Gadgets Gully virus
		NP 620099.1 Powassan virus
		AAQ91607.1 Kyasanur Forest disease virus
		sp Q91B85.1 POLG ALKV RecName
		NP 620108.1 Langat virus
		NP 878909.1 Omsk hemorrhagic fever virus
		NP 044677.1 Louping ill virus
		YP 009163757 Spanish goat encephalitis virus
		NP 775511 Tick borne encephalitis virus
		BCL56285.1 Mpulungu flavivirus
		YP 009126871.1 Jutiapa virus
		YP 009664840 San Perlita virus
		YP 009664839 Sal Vieja virus
		YP 009664835 Cowbone Ridge virus
		NP 619758.1 Modoc virus
		YP 009350101.1 Phnom Penh bat virus
		YP 009664834 Carey Island virus
		NP 620044.1 Rio Bravo virus
		NP 689391.1 Montana myotis leukoencephalitis virus
		YP 009664833 Bukalasa bat virus
		YP 009664836 Dakar bat virus
		NP 620045.1 Apoi virus
		AGW51756.1 uncultured virus
		UHK03172.1 Hangzhou flavivirus 3
		SXWX1916 4 Shanxi sandfly flavivirus strain SXWX1916 4
		BCD89698.1 Tabanus rufidens flavivirus
		YP 009256193.1 Culiseta flavivirus
		ASA45769.1 Calbertado virus
		AZB73874.1 Sabethes flavivirus
		BCI56826.1 Mansonia flavivirus
		ATL63282.1 La Tina virus
		YP 009259331 Aedes flavivirus
		NP 891560.1 Kamiti River virus
		AAA48509.1 Flavivirus sp.
		VVA41908.1 Cell fusing agent virus
		QIS62329.1 Falli virus
		BCI56825.1 Ochlerotatus scapularis flavivirus
		YP 009350102.1 Xishuangbanna aedes flavivirus
		YP 009351861.1 Menghai flavivirus
		UBB38826.1 Aedes notoscriptus flavivirus
		YP 009164029 Parramatta River virus
		CCO25539.1 Ochlerotatus caspius flavivirus
		YP 009268628 Hanko virus
		AWX63831.1 Culex flavivirus
		BBQ04788.1 Mosquito flavivirus
		YP 009259365 Quang Binh virus
		ALC76577.1 Palm Creek virus
		AOR81460.1 Cuacua virus
		YP 009259488.1 Nakiwogo virus
		YP 009041466.1 Nienokoue virus
		BBJ32518.1 Flavivirus sp.
		YP 009389296.1 Mac Peak virus
		AOR51362.1 Anopheles flavivirus like 1
		ASD50162.1 Dairy Swamp virus
		ASD50161.1 Haslams Creek virus
		YP 009388577.1 Karumba virus
		Harrimaniidae sp flavi like virus SRR1695462
		Eunicea flexuosa flavi like virus SRR12876665
		Cigar comb jelly flavivirus NS5 GHXY01284671.1
		Paracyprichromis brieni SRR9686443
		Bathybates fasciatus SRR9688895
		Cyprichromis microlepidotus SRR9688201
		Cyprichromis microlepidotus SRR9688044
		Paracyprichromis brieni SRR9686448
		Cyprichromis microlepidotus SRR9688165
		Cyprichromis microlepidotus SRR9688189
		QJU12405.1 Salmon flavivirus
		QYF49572.1 Hubei sediment flavi like virus 2
		QYF49586.1 Jiangsu sediment flavi like virus 3
		Wu Antipaluria urichi flavi like virus
		QQM16329.1 Waxsystermes virus
		AVM87250.1 Wenzhou shark flavivirus
		AYU58608.1 Eastern red scorpionfish flavivirus
		Lepisma flavi like virus
		QOQ37358 Flavivirus sp. Sea Cucumber
		Chowder bay tunicate associated flavivirus
